# Methylation-associated mutagenesis underlies variation in the mutation spectrum across eukaryotes

**DOI:** 10.1101/2025.05.28.656604

**Authors:** Fabián Ramos-Almodóvar, Ziyue Gao, Benjamin F. Voight, Iain Mathieson

**Author notes:** Correspondence to BFV or IM. These authors jointly supervised this work (Benjamin F. Voight, Iain Mathieson).

## Abstract

Mutation spectra vary across genetic and environmental contexts, leading to differences between and within species. Most research on mutation spectrum has focused on the trinucleotide (3-mer) mutation types in mammals, limiting the breadth and depth of variation surveyed. In this study, we use whole-genome resequencing data across 108 eukaryotic species – including mammals, fish, plants, and invertebrates – to characterize pentanucleotide (5-mer) non-coding mutation spectra using a Bayesian approach. Our findings reveal cytosine transition mutability at CpG and (among plants) at CHG sites as the main drivers of variation in mutation spectra across eukaryotes, correlating strongly with genomic CpG and CHG depletion. However, despite the influence of methylation on CpG mutability, genome-wide average CpG methylation levels do not predict CpG transition rates across species and CHG methylation does not predict CHG transition rate, indicating unknown genetic or environmental factors influencing mutation rates at methylated cytosines. Together, our results illustrate the pivotal role of mutagenesis in shaping genome composition across eukaryotes and highlight a gap in knowledge about the mechanisms governing mutation rates.
