## Supplemental Table 1 for "Methylation-associated mutagenesis underlies variation in the mutation spectrum across eukaryotes"

### Sheet: SpeciesData
Species	TimeTreeName	AssignedClade	ReferenceAssemblyID	ReferenceAssembly_Link	AssemblyContig_N50	AssemblyContig_L50	Average_Resequencing_Coverage	MethylationData_Link	SpermTissueMethylationData_Link	PolymorphismData_Link	PolymorphismData_citation
Acropora_millepora	Acropora millepora	Cnidaria	GCF_013753865.1_Amil_v2.1	https://ftp.ncbi.nlm.nih.gov/genomes/all/GCF/013/753/865/GCF_013753865.1_Amil_v2.1/	19840543	129	20	https://www.frontiersin.org/articles/10.3389/fmars.2019.00792/full		Shared by authors	Fuller, Z. L. et al. Population genetics of the coral Acropora millepora: Toward genomic prediction of bleaching. Science 369, eaba4674 (2020).
Acropora_tenuis	Acropora tenuis	Cnidaria	aten_final_0.11	http://aten.reefgenomics.org/download/			3	https://www.frontiersin.org/articles/10.3389/fmars.2019.00792/full		http://data.qld.edu.au/public/Q5999/iracooke/atenuis_wgs_pub/lowcov_down.vcf.gz	Cooke, I. et al. Genomic signatures in the coral holobiont reveal host adaptations driven by Holocene climate change and reef specific symbionts. Science Advances 6, eabc6318 (2020).
Aegilops_tauschii	Aegilops tauschii	Plantae	GCF_002575655.1_Aet_v4.0	https://ftp.ncbi.nlm.nih.gov/genomes/all/GCF/002/575/655/GCF_002575655.1_Aet_v4.0/	102787	11952	7	NA		https://zenodo.org/record/4317950	Delorean, E., Gao, L., Lopez, J.F.C. et al. High molecular weight glutenin gene diversity in Aegilops tauschii demonstrates unique origin of superior wheat quality. Commun Biol 4, 1242 (2021).
Ailuropoda_melanoleuca	Ailuropoda melanoleuca	Mammalia	GCF_000004335.2_AilMel_1.0	https://ftp.ncbi.nlm.nih.gov/genomes/all/GCF/000/004/335/GCF_000004335.2_AilMel_1.0/	39886	16105	4.7	https://www.nature.com/articles/s41467-022-34828-y#Abs1		http://download.big.ac.cn/GVM/Ailuropoda_melanoleuca/SNP/detailed_vcf/	Zhao, S., Zheng, P., Dong, S. et al. Whole-genome sequencing of giant pandas provides insights into demographic history and local adaptation. Nat Genet 45, 67–71 (2013).
Ambystoma_mexicanum	Ambystoma mexicanum	Amphibia	GCA_002915635.3	https://hgdownload.soe.ucsc.edu/hubs/GCA/002/915/635/GCA_002915635.3/	217996	35415	12.5	https://www.nature.com/articles/s41467-022-34828-y#Abs1		https://www.ebi.ac.uk/eva/?eva-study=PRJEB40997	Timoshevskaya N, Voss SR, Labianca CN, High CR, Smith JJ. Large-scale variation in single nucleotide polymorphism density within the laboratory axolotl (Ambystoma mexicanum). Dev Dyn. 2021 Jun;250(6):822-837. doi: 10.1002/dvdy.257. Epub 2020 Oct 14. PMID: 33001517; PMCID: PMC8715502.
Anas_platyrhynchos	Anas platyrhynchos	Aves	GCF_003850225.1_IASCAAS_PekingDuck_PBH1.5	https://ftp.ncbi.nlm.nih.gov/genomes/all/GCF/003/850/225/GCF_003850225.1_IASCAAS_PekingDuck_PBH1.5/	36805	8051	11.82	https://www.nature.com/articles/s41467-022-34828-y#Abs1		https://www.ebi.ac.uk/ena/browser/view/PRJEB34846	Lee, D., Lee, J., Heo, KN. et al. Population analysis of the Korean native duck using whole-genome sequencing data. BMC Genomics 21, 554 (2020).
Anopheles_gambiae	Anopheles gambiae	Invertebrata	VectorBase-66_AgambiaePEST_Genome				117	https://www.ncbi.nlm.nih.gov/pmc/articles/PMC6033079/		https://zenodo.org/record/4991249	Love, R.R., Steele, A.M., Coulibaly, M.B., Traore, S.F., Emrich, S.J., Fontaine, M.C. and Besansky, N.J. (2016), Chromosomal inversions and ecotypic differentiation in Anopheles gambiae: the perspective from whole-genome sequencing. Mol Ecol, 25: 5889-5906.
Anser_cygnoides	Anser cygnoides	Aves	GCF_000971095.1_AnsCyg_PRJNA183603_v1.0	https://ftp.ncbi.nlm.nih.gov/genomes/all/GCF/000/971/095/GCF_000971095.1_AnsCyg_PRJNA183603_v1.0/	27602	11640	3.01	https://www.nature.com/articles/s41467-022-34828-y#Abs1		https://ngdc.cncb.ac.cn/gvm/download	Ouyang, J., Zheng, S., Huang, M. et al. Chromosome-level genome and population genomics reveal evolutionary characteristics and conservation status of Chinese indigenous geese. Commun Biol 5, 1191 (2022).
Apis_mellifera	Apis mellifera	Invertebrata	GCF_003254395.2_Amel_HAv3.1	https://ftp.ncbi.nlm.nih.gov/genomes/all/GCF/003/254/395/GCF_003254395.2_Amel_HAv3.1/	5382476	13	7.4	https://www.sciencedirect.com/science/article/pii/S0960982208001607#fig1		https://www.ebi.ac.uk/ena/browser/view/PRJEB59912	Parejo, M., Talenti, A., Richardson, M. et al. AmelHap: Leveraging drone whole-genome sequence data to create a honey bee HapMap. Sci Data 10, 198 (2023).
Arabidopsis_thaliana	Arabidopsis thaliana	Plantae	GCF_000001735.4_TAIR10.1	https://ftp.ncbi.nlm.nih.gov/genomes/all/GCF/000/001/735/GCF_000001735.4_TAIR10.1/	11194537	5		https://genomebiology.biomedcentral.com/articles/10.1186/s13059-016-1059-0#Sec22		https://1001genomes.org/	Carlos Alonso-Blanco, Jorge Andrade, Claude Becker, Felix Bemm, Joy Bergelson, Karsten M. Borgwardt, Jun Cao, Eunyoung Chae, Todd M. Dezwaan, Wei Ding, Joseph R. Ecker, Moises Exposito-Alonso, Ashley Farlow, Joffrey Fitz, Xiangchao Gan, Dominik G. Grimm, Angela M. Hancock, Stefan R. Henz, Svante Holm, Matthew Horton, Mike Jarsulic, Randall A. Kerstetter, Arthur Korte, Pamela Korte, Christa Lanz, …
Arabis_alpina	Arabis alpina	Plantae	Arabis_alpina.MPIPZ.version_5.1.chr.all	http://www.arabis-alpina.org/refseq.html	895265	99	11.77	https://genomebiology.biomedcentral.com/articles/10.1186/s13059-016-1059-0#Sec22		https://zenodo.org/records/4949180	Rogivue A, Choudhury RR, Zoller S, et al. Genome-wide variation in nucleotides and retrotransposons in alpine populations of Arabis alpina (Brassicaceae). Mol Ecol Resour. 2019; 19: 773–787.
Bison_bison	Bison bison	Mammalia	GCA_030254855.1_TAMU_Bison_Bison_3.0	https://ftp.ncbi.nlm.nih.gov/genomes/all/GCA/030/254/855/GCA_030254855.1_TAMU_Bison_Bison_3.0/	67011352	16	23.25	https://www.nature.com/articles/s41467-022-34828-y#Abs1		https://zenodo.org/records/8084439	Sam Stroupe, Carly Martone, Blake McCann, Rytis Juras, Helena Josefina Kjöllerström, Terje Raudsepp, Donald Beard, Brian W Davis, James N Derr, Chromosome-level reference genome for North American bison (Bison bison) and variant database aids in identifying albino mutation, G3 Genes|Genomes|Genetics, Volume 13, Issue 10, October 2023
Bos_indicus	Bos indicus	Mammalia	GCF_002263795.2_ARS-UCD1.3	https://ftp.ncbi.nlm.nih.gov/genomes/all/GCF/002/263/795/GCF_002263795.2_ARS-UCD1.3/	25896116	32	20	https://www.nature.com/articles/s41467-022-34828-y#Abs1		https://www.ebi.ac.uk/eva/?eva-study=PRJEB67281	Peter Kuhnert, Nadia Loosli, Isabelle Brodard, Dorothea Lindtke, Joerg Jores, Resistance of zebu cattle (Bos indicus) to colonization by major ruminant hoof pathogens, Veterinary Microbiology, Volume 296, 2024, 110184, ISSN 0378-1135
Bos_mutus	Bos mutus	Mammalia	GCF_000298355.1_BosGru_v2.0	https://ftp.ncbi.nlm.nih.gov/genomes/all/GCF/000/298/355/GCF_000298355.1_BosGru_v2.0/	22822	33281		https://www.nature.com/articles/s41467-022-34828-y#Abs1		http://download.big.ac.cn/GVM/Bos_mutus/SNP/detailed_vcf/	Li, C. et al. Genome Variation Map: a worldwide collection of genome variations across multiple species. Nucleic Acids Res 49, D1186–D1191 (2021).
Bos_taurus	Bos taurus	Mammalia	GCF_002263795.1_ARS-UCD1.2		25896116	32		https://www.nature.com/articles/s41467-022-34828-y#Abs1	https://pmc.ncbi.nlm.nih.gov/articles/PMC10912962/#:~:text=3.2%20Comparison%20of%20genome%2Dwide,DNA%20methylation%20levels%20of%20sperm.	https://www.ebi.ac.uk/ena/browser/view/PRJEB56689	Hayes, B., Daetwyler, H., 1000 Bull Genomes Project to Map Simple and Complex Genetic Traits in Cattle: Applications and Outcomes, Annual Review Of Animal Biosciences, 2019
Brassica_napus	Brassica napus	Plantae	GCF_000686985.2_Bra_napus_v2.0	https://ftp.ncbi.nlm.nih.gov/genomes/all/GCF/000/686/985/GCF_000686985.2_Bra_napus_v2.0/	55443	4850		https://genomebiology.biomedcentral.com/articles/10.1186/s13059-016-1059-0#Sec22		http://download.big.ac.cn/GVM/Brassica_napus/SNP/detailed_vcf/	Li, C. et al. Genome Variation Map: a worldwide collection of genome variations across multiple species. Nucleic Acids Res 49, D1186–D1191 (2021).
Brassica_oleracea	Brassica oleracea	Plantae	GCF_000695525.1_BOL	https://ftp.ncbi.nlm.nih.gov/genomes/all/GCF/000/695/525/GCF_000695525.1_BOL/	21938	5920	2.6	https://genomebiology.biomedcentral.com/articles/10.1186/s13059-016-1059-0#Sec22		https://www.ebi.ac.uk/ena/browser/view/PRJEB61601	Guo N, Han S, Zong M, Wang G, Duan M, Liu F. Construction and Application of an F1-Derived Doubled-Haploid Population and High-Density Genetic Map for Ornamental Kale Breeding. Genes (Basel). 2023 Nov 20;14(11):2104. doi: 10.3390/genes14112104. PMID: 38003047; PMCID: PMC10670981.
Brassica_rapa	Brassica rapa	Plantae	GCF_000309985.2_CAAS_Brap_v3.01	https://ftp.ncbi.nlm.nih.gov/genomes/all/GCF/000/309/985/GCF_000309985.2_CAAS_Brap_v3.01/	1386548	71		https://genomebiology.biomedcentral.com/articles/10.1186/s13059-016-1059-0#Sec22		https://download.cncb.ac.cn/GVM/Brassica_rapa/SNP/detailed_vcf/	Li, C. et al. Genome Variation Map: a worldwide collection of genome variations across multiple species. Nucleic Acids Res 49, D1186–D1191 (2021).
Caenorhabditis_briggsae	Caenorhabditis briggsae	Invertebrata	GCF_000004555.2_CB4	https://www.ncbi.nlm.nih.gov/datasets/genome/GCF_000004555.2/	45098	607	50.04	https://www.ncbi.nlm.nih.gov/pmc/articles/PMC4427530/#:~:text=However%2C%20DNA%20methylation%20was%20considered,elegans%20DNA.			Thomas CG, Wang W, Jovelin R, Ghosh R, Lomasko T, Trinh Q, Kruglyak L, Stein LD, Cutter AD. Full-genome evolutionary histories of selfing, splitting, and selection in Caenorhabditis. Genome Res. 2015 May;25(5):667-78. doi: 10.1101/gr.187237.114. Epub 2015 Mar 17. PMID: 25783854; PMCID: PMC4417115.
Caenorhabditis_elegans	Caenorhabditis elegans	Invertebrata	ws283				>3.0	https://www.ncbi.nlm.nih.gov/pmc/articles/PMC4427530/#:~:text=However%2C%20DNA%20methylation%20was%20considered,elegans%20DNA.			Tim A CrombieStefan ZdraljevicDaniel E CookRobyn E TannyShannon C BradyYe WangKathryn S EvansSteffen HahnelDaehan LeeBriana C RodriguezGaotian ZhangJoost van der ZwaggKarin KiontkeErik C Andersen (2019) Deep sampling of Hawaiian Caenorhabditis elegans reveals high genetic diversity and admixture with global populations eLife 8:e50465.
Camellia_sinensis	Camellia sinensis	Plantae						https://www.ncbi.nlm.nih.gov/pmc/articles/PMC10407603/		http://teabase.ynau.edu.cn/index/download/index	Lei Yahui , Yang Ling , Duan Shengchang , Ning Siqi , Li Dawei , Wang Zijun , Xiang Guisheng , Yang Ling , Wang Chunping , Zhang Shiyu , Zhang Shuangyan , Ye Shuang , Kui Ling , Singh Pratiksha , Sheng Jun , Dong Yang, Whole-genome resequencing reveals the origin of tea in Lincang. Frontiers in Plant Science, Volume 13 - 2022, 2022
Camelus_ferus	Camelus ferus	Mammalia	GCA_000311805.2_CB1	https://ftp.ncbi.nlm.nih.gov/genomes/all/GCA/000/311/805/GCA_000311805.2_CB1/	90263	5814	13.9	https://www.nature.com/articles/s41467-022-34828-y#Abs1		https://datadryad.org/stash/dataset/doi:10.5061/dryad.prr4xgxj2	Fitak, R.R., Mohandesan, E., Corander, J. et al. Genomic signatures of domestication in Old World camels. Commun Biol 3, 316 (2020).
Canis_familiaris	Canis lupus	Mammalia	GCF_011100685.1_UU_Cfam_GSD_1.0	http://hgdownload.soe.ucsc.edu/goldenPath/canFam4/bigZips/	14840767	57	24	https://www.nature.com/articles/s41467-022-34828-y#Abs1		https://kiddlabshare.med.umich.edu/dog10K/SNP_and_indel_calls_2021-10-17/	Meadows, J.R.S., Kidd, J.M., Wang, GD. et al. Genome sequencing of 2000 canids by the Dog10K consortium advances the understanding of demography, genome function and architecture. Genome Biol 24, 187 (2023).
Cannabis_sativa	Cannabis sativa	Plantae	GCF_900626175.1_cs10	https://ftp.ncbi.nlm.nih.gov/genomes/all/GCF/900/626/175/GCF_900626175.1_cs10/	1959202	102		https://genomebiology.biomedcentral.com/articles/10.1186/s13059-016-1059-0#Sec22		https://download.cncb.ac.cn/GVM/Cannabis_sativa/SNP/detailed_vcf/	Li, C. et al. Genome Variation Map: a worldwide collection of genome variations across multiple species. Nucleic Acids Res 49, D1186–D1191 (2021).
Caperea_marginata	Caperea marginata	Mammalia		http://www.bowhead-whale.org/downloads/			23	https://www.nature.com/articles/s41467-022-34828-y#Abs1		https://zenodo.org/records/7768603	Wolf, M., Zapf, K., Gupta, D.K. et al. The genome of the pygmy right whale illuminates the evolution of rorquals. BMC Biol 21, 79 (2023).
Capra_aegagrus	Capra aegragus	Mammalia	GCF_000317765.1_CHIR_1.0	https://ftp.ncbi.nlm.nih.gov/genomes/all/GCF/000/317/765/GCF_000317765.1_CHIR_1.0/	18934			https://www.nature.com/articles/s41467-022-34828-y#Abs1		https://www.ebi.ac.uk/ena/browser/view/PRJEB5978	NextGen project variation for Capra aegagrus. European Variation Archive: PRJEB5978 (2021).
Capra_hircus	Capra hircus	Mammalia	GCF_000317765.1_CHIR_1.0	https://ftp.ncbi.nlm.nih.gov/genomes/all/GCF/000/317/765/GCF_000317765.1_CHIR_1.0/	18934			https://www.nature.com/articles/s41467-022-34828-y#Abs1		https://www.ebi.ac.uk/ena/browser/view/PRJEB6057	NextGen project variation for Capra hircus. European Variation Archive: PRJEB6057; Retrieved from https://www.ebi.ac.uk/ena/browser/view/PRJEB6057 (2021).
Chenopodium_quinoa	Chenopodium quinoa	Plantae		https://genomevolution.org/coge/SearchResults.pl?s=Chenopodium%20quinoa&p=genome			7.78	https://genomebiology.biomedcentral.com/articles/10.1186/s13059-016-1059-0#Sec22		https://zenodo.org/record/4586695	Dilan SR PatiranageElodie ReyNazgol EmraniGordon WellmanKarl SchmidSandra M SchmöckelMark TesterChristian Jung (2022) Genome-wide association study in quinoa reveals selection pattern typical for crops with a short breeding history eLife 11:e66873.
Chlorocebus_sabaeus	Chlorocebus sabaeus	Mammalia	GCF_000409795.2_Chlorocebus_sabeus_1.1	https://ftp.ncbi.nlm.nih.gov/genomes/all/GCF/000/409/795/GCF_000409795.2_Chlorocebus_sabeus_1.1/	90449	7735	4.89	https://www.nature.com/articles/s41467-022-34828-y#Abs1		https://www.ebi.ac.uk/eva/?eva-study=PRJEB22988	Svardal, H., Jasinska, A., Apetrei, C. et al. Ancient hybridization and strong adaptation to viruses across African vervet monkey populations. Nat Genet 49, 1705–1713 (2017).
Cicer_arietinum	Cicer arietinum	Plantae	GCF_000331145.1_ASM33114v1	https://ftp.ncbi.nlm.nih.gov/genomes/all/GCF/000/331/145/GCF_000331145.1_ASM33114v1/	34102	4088		https://www.nature.com/articles/s41598-018-27979-w		https://www.ebi.ac.uk/eva/?eva-study=PRJEB73790	Resequencing of a pair of chickpea near-isogenic lines with contrasting flowering time. European Variation Archive: PRJEB73790; Retrieved from https://www.ebi.ac.uk/ena/browser/view/PRJEB73790 (2024).
Clupea_harengus	Clupea harengus	Osteichthyes	GCA_000966335.1_ASM96633v1	https://ftp.ncbi.nlm.nih.gov/genomes/all/GCA/000/966/335/GCA_000966335.1_ASM96633v1/	22277	8565	10	NA		https://zenodo.org/records/4954489	Alvaro Martinez BarrioSangeet LamichhaneyGuangyi FanNima RafatiMats PetterssonHe ZhangJacques DainatDiana EkmanMarc HöppnerPatric JernMarcel MartinBjörn NystedtXin LiuWenbin ChenXinming LiangChengcheng ShiYuanyuan FuKailong MaXiao ZhanChungang FengUlla GustafsonCarl-Johan RubinMarkus Sällman AlménMartina BlassMichele CasiniArild FolkvordLinda LaikreNils RymanSimon Ming-Yuen LeeXun XuLeif Andersso…
Conogethes_punctiferalis	Spilomelinae	Invertebrata	GCA_031163375.1_ASM3116337v1	https://ftp.ncbi.nlm.nih.gov/genomes/all/GCA/031/163/375/GCA_031163375.1_ASM3116337v1/	892940	129	18.4	https://www.ncbi.nlm.nih.gov/pmc/articles/PMC5844299/		https://www.ebi.ac.uk/eva/?eva-study=PRJEB66288	Gao, B., Peng, Y., Jin, M. et al. Chromosome genome assembly and whole genome sequencing of 110 individuals of Conogethes punctiferalis (Guenée). Sci Data 10, 805 (2023).
Cucurbita_pepo	Cucurbita pepo	Plantae	GCF_002806865.2_ASM280686v2	https://ftp.ncbi.nlm.nih.gov/genomes/all/GCF/002/806/865/GCF_002806865.2_ASM280686v2/	109579	614	29.3	NA		https://www.ebi.ac.uk/eva/?eva-study=PRJEB74211	Pérez-Moro, C., D’Esposito, D., Capuozzo, C. et al. Discovery of variation in genes related to agronomic traits by sequencing the genome of Cucurbita pepo varieties. BMC Genomics 26, 335 (2025).
Danio_rerio	Danio rerio	Osteichthyes	GCF_000002035.4_Zv9	https://ftp.ncbi.nlm.nih.gov/genomes/all/GCF/000/002/035/GCF_000002035.4_Zv9/	1073451			https://www.nature.com/articles/s41467-022-34828-y#Abs1	https://www.sciencedirect.com/science/article/pii/S0092867413005175#sec2	https://snpfisher.nichd.nih.gov/snpfisher/tracks.html	Butler, M. G. et al. SNPfisher: tools for probing genetic variation in laboratory-reared zebrafish. Development 142, 1542–1552 (2015).
Daucus_carota	Daucus carota	Plantae	Dcarota_v2_0	https://phytozome-next.jgi.doe.gov/info/Dcarota_v2_0				NA		https://download.cncb.ac.cn/GVM/Daucus_carota/SNP/detailed_vcf/	Li, C. et al. Genome Variation Map: a worldwide collection of genome variations across multiple species. Nucleic Acids Res 49, D1186–D1191 (2021).
Tursiops_truncatus	Delphinus tropicalis	Mammalia	GCF_001922835.1_NIST_Tur_tru_v1	https://ftp.ncbi.nlm.nih.gov/genomes/all/GCF/001/922/835/GCF_001922835.1_NIST_Tur_tru_v1/	26555543	21		https://www.nature.com/articles/s41467-022-34828-y#Abs1		https://dataverse.ird.fr/dataset.xhtml?persistentId=doi:10.23708/Q2MYHE	Marie Louis et al. ,Selection on ancestral genetic variation fuels repeated ecotype formation in bottlenose dolphins.Sci. Adv.7,eabg1245(2021).
Drosophila_melanogaster	Drosophila melanogaster	Invertebrata					27	https://www.ncbi.nlm.nih.gov/pmc/articles/PMC6033079/			Huang W, Massouras A, Inoue Y, Peiffer J, Ràmia M, Tarone AM, Turlapati L, Zichner T, Zhu D, Lyman RF, Magwire MM, Blankenburg K, Carbone MA, Chang K, Ellis LL, Fernandez S, Han Y, Highnam G, Hjelmen CE, Jack JR, Javaid M, Jayaseelan J, Kalra D, Lee S, Lewis L, Munidasa M, Ongeri F, Patel S, Perales L, Perez A, Pu L, Rollmann SM, Ruth R, Saada N, Warner C, Williams A, Wu YQ, Yamamoto A, Zhang Y, …
Drosophila_simulans	Drosophila simulans	Invertebrata						https://www.ncbi.nlm.nih.gov/pmc/articles/PMC6033079/			Sarah A Signor, Felicia N New, Sergey Nuzhdin, A Large Panel of Drosophila simulans Reveals an Abundance of Common Variants, Genome Biology and Evolution, Volume 10, Issue 1, January 2018, Pages 189–206
Equus_asinus	Equus asinus	Mammalia	GCA_016077325.1_EquAsi1.0	https://ftp.ncbi.nlm.nih.gov/genomes/all/GCA/016/077/325/GCA_016077325.1_EquAsi1.0/	25075547	33	12.55	https://www.nature.com/articles/s41467-022-34828-y#Abs1		https://www.ebi.ac.uk/ena/browser/view/PRJEB55549	Evelyn T. Todd et al. ,The genomic history and global expansion of domestic donkeys.Science377,1172-1180(2022).
Equus_caballus	Equus caballus	Mammalia	GCF_002863925.1_EquCab3.0		1502753	462	19.1	https://www.nature.com/articles/s41467-022-34828-y#Abs1		https://www.ebi.ac.uk/ena/browser/view/PRJEB28306	Jagannathan, V., Gerber, V., Rieder, S., Tetens, J., Thaller, G., Drögemüller, C. and Leeb, T. (2019), Comprehensive characterization of horse genome variation by whole-genome sequencing of 88 horses. Anim Genet, 50: 74-77.
Equus_ferus	Equus ferus	Mammalia	GCF_000002305.2_EquCab2.0	https://ftp.ncbi.nlm.nih.gov/genomes/all/GCF/000/002/305/GCF_000002305.2_EquCab2.0/	112381	6246		https://www.nature.com/articles/s41467-022-34828-y#Abs1		http://download.big.ac.cn/GVM/Equus_ferus/SNP/detailed_vcf/	Li, C. et al. Genome Variation Map: a worldwide collection of genome variations across multiple species. Nucleic Acids Res 49, D1186–D1191 (2021).
Eucalyptus_pellita	Eucalyotus pellita	Plantae	GCA_000612305.2_Egrandis2_0	https://ftp.ncbi.nlm.nih.gov/genomes/all/GCA/000/612/305/GCA_000612305.2_Egrandis2_0/	67206	2267		https://genomebiology.biomedcentral.com/articles/10.1186/s13059-016-1059-0#Sec22		https://www.ebi.ac.uk/ena/browser/view/PRJEB70965	Wang, Chubiao et al. “Population structure and genetic diversity in Eucalyptus pellita based on SNP markers.” Frontiers in plant science vol. 14 1278427. 15 Dec. 2023
Eurytemora_affinis	Eurytemora affinis	Invertebrata	GCF_000591075.1_Eaff_2.0	https://ftp.ncbi.nlm.nih.gov/genomes/all/GCF/000/591/075/GCF_000591075.1_Eaff_2.0/	67724	1717	>20.0	NA		Shared by authors	Stern, D.B., Lee, C.E. Evolutionary origins of genomic adaptations in an invasive copepod. Nat Ecol Evol 4, 1084–1094 (2020).
Felis_catus	Felis catus	Mammalia	GCF_000181335.3_Felis_catus_9.0	https://ftp.ncbi.nlm.nih.gov/genomes/all/GCF/000/181/335/GCF_000181335.3_Felis_catus_9.0/	41915695	19		https://www.nature.com/articles/s41467-022-34828-y#Abs1		https://download.cncb.ac.cn/GVM/Felis_catus/SNP/detailed_vcf/	Li, C. et al. Genome Variation Map: a worldwide collection of genome variations across multiple species. Nucleic Acids Res 49, D1186–D1191 (2021).
Gallus_gallus	Gallus gallus	Aves	GCA_000002315.5_GRCg6a	https://www.ncbi.nlm.nih.gov/datasets/genome/GCF_000002315.5/	17655422	19	57	https://www.nature.com/articles/s41467-022-34828-y#Abs1	https://pmc.ncbi.nlm.nih.gov/articles/PMC10761181/#s0007	https://www.ebi.ac.uk/ena/browser/view/PRJEB46494	Gheyas, A., Vallejo-Trujillo, A., Kebede, A. et al. Whole genome sequences of 234 indigenous African chickens from Ethiopia. Sci Data 9, 53 (2022).
Geospiza_magnirostris	Geospiza magnirostris	Aves	GCF_000277835.1_GeoFor_1.0		30521	9807	10	NA		https://datadryad.org/stash/dataset/doi:10.5061/dryad.7155d	Han, F. et al. Gene flow, ancient polymorphism, and ecological adaptation shape the genomic landscape of divergence among Darwin’s finches. Genome Res. 27, 1004–1015 (2017).
Glycine_max	Glycine max	Plantae	GCA_000004515.4_Glycine_max_v2.1	https://ftp.ncbi.nlm.nih.gov/genomes/all/GCA/000/004/515/GCA_000004515.4_Glycine_max_v2.1/	182839	1548		https://genomebiology.biomedcentral.com/articles/10.1186/s13059-016-1059-0#Sec22		https://www.ebi.ac.uk/ena/browser/view/PRJEB43548	Happ Mary M. , Graef George L. , Wang Haichuan , Howard Reka , Posadas Luis , Hyten David L., Comparing a Mixed Model Approach to Traditional Stability Estimators for Mapping Genotype by Environment Interactions and Yield Stability in Soybean [Glycine max (L.) Merr. Frontiers in Plant Science, Volume 12 - 2021, 2021
Gouania	Gouania willdenowi	Osteichthyes	GCF_900634775.1_fGouWil2.1	https://www.ncbi.nlm.nih.gov/datasets/genome/GCF_900634775.1/	1838341	132		NA		https://www.ebi.ac.uk/eva/?eva-study=PRJEB60875	Parallel evolution in the clingfish genus Gouania. European Variation Archive: PRJEB60875; Retrieved from https://www.ebi.ac.uk/ena/browser/view/PRJEB60875 (2024).
Haliaeetus_albicilla	Haliaeetus albicilla	Aves	GCF_900496995.4_bAquChr1.4	https://ftp.ncbi.nlm.nih.gov/genomes/all/GCF/900/496/995/GCF_900496995.4_bAquChr1.4/	21924221	19	>8.0	https://www.nature.com/articles/s41467-022-34828-y#Abs1		https://datadryad.org/stash/dataset/doi:10.5061/dryad.fqz612jt8	Hansen, C. C. R., Láruson, Á. J., Rasmussen, J. A., Ballesteros, J. A. C., Sinding, M.-H., Hallgrimsson, G. T., von Schmalensee, M., Stefansson, R. A., Skarphédinsson, K. H., Labansen, A. L., Leivits, M., Sonne, C., Dietz, R., Skelmose, K., Boertmann, D., Eulaers, I., Martin, M. D., Helgason, A. S., Gilbert, M. T. P., & Pálsson, S. (2023). Genomic diversity and differentiation between island and …
Homo_sapiens	Homo sapiens	Mammalia	GRCh38		54806562	20		https://www.ncbi.nlm.nih.gov/pmc/articles/PMC4684328/#pgen.1005661.ref005	https://www.sciencedirect.com/science/article/pii/S0092867411009421#:~:text=Methylomes%20of%20Mature%20Male%20Germ,%C3%97%20on%20CpGs%20genome%2Dwide.	gnomAD	Chen, S. et al. A genomic mutational constraint map using variation in 76,156 human genomes. Nature 625, 92–100 (2024).
Hordeum_vulgare	Hordeum vulgare	Plantae	GCF_904849725.1_MorexV3_pseudomolecules_assembly	https://ftp.ncbi.nlm.nih.gov/genomes/all/GCF/904/849/725/GCF_904849725.1_MorexV3_pseudomolecules_assembly/	69630691	15		NA		https://www.ebi.ac.uk/ena/browser/view/PRJEB53985?show=analyses	Ahmad H Sallam, Priyanka Tyagi, Gina Brown-Guedira, Gary J Muehlbauer, Alex Hulse, Brian J Steffenson, Genome-Wide Association Mapping of Stem Rust Resistance in Hordeum vulgare subsp. spontaneum, G3 Genes|Genomes|Genetics, Volume 7, Issue 10, 1 October 2017
Jatropha_curcas	Jatropha curcas	Plantae	GCF_000696525.1_JatCur_1.0	https://ftp.ncbi.nlm.nih.gov/genomes/all/GCF/000/696/525/GCF_000696525.1_JatCur_1.0/	27229	2293		NA		https://download.cncb.ac.cn/GVM/Jatropha_curcas/SNP/detailed_vcf/	Li, C. et al. Genome Variation Map: a worldwide collection of genome variations across multiple species. Nucleic Acids Res 49, D1186–D1191 (2021).
Labeo_rohita	Labeo rohita	Osteichthyes	GCA_004120215.1_ASM412021v1	https://www.ncbi.nlm.nih.gov/assembly/GCA_004120215.1/	522833	548	>5.0	https://www.nature.com/articles/s41467-022-34828-y#Abs1		https://www.ebi.ac.uk/ena/browser/view/PRJEB36724	Das Paramananda , Sahoo Lakshman , Das Sofia P. , Bit Amrita , Joshi Chaitanya G. , Kushwaha Basdeo , Kumar Dinesh , Shah Tejas M. , Hinsu Ankit T. , Patel Namrata , Patnaik Siddhi , Agarwal Suyash , Pandey Manmohan , Srivastava Shreya , Meher Prem Kumar , Jayasankar Pallipuram , Koringa Prakash G. , Nagpure Naresh S. , Kumar Ravindra , Singh Mahender , Iquebal Mir Asif , Jaiswal Sarika , Kumar N…
Haplochromine	Labidochromis vellicans	Osteichthyes	GCF_000188235.2_Orenil1.1		29493	6912	14.3	https://www.nature.com/articles/s41467-022-34828-y#Abs1		https://www.ebi.ac.uk/ena/browser/view/PRJEB36043	Hannes Svardal, Fu Xiang Quah, Milan Malinsky, Benjamin P Ngatunga, Eric A Miska, Walter Salzburger, Martin J Genner, George F Turner, Richard Durbin, Ancestral Hybridization Facilitated Species Diversification in the Lake Malawi Cichlid Fish Adaptive Radiation, Molecular Biology and Evolution, Volume 37, Issue 4, April 2020
Larimichthys_polyactis	Larimichthys polyactis	Osteichthyes		https://zenodo.org/records/7087875				NA		https://zenodo.org/records/7087875	Wang, L., Liu, S., Yang, Y., Meng, Z. & Zhuang, Z. Linked selection, differential introgression and recombination rate variation promote heterogeneous divergence in a pair of yellow croakers. Mol Ecol 31, 5729–5744 (2022).
Lepus_timidus	Lepus timidus	Mammalia		https://zenodo.org/records/4147956			>20.0	https://www.nature.com/articles/s41467-022-34828-y#Abs1		https://zenodo.org/record/7259675	Michell, C.T., Pohjoismäki, J.L.O., Spong, G. et al. Mountain- and brown hare genetic polymorphisms to survey local adaptations and conservation status of the heath hare (Lepus timidus sylvaticus, Nilsson 1831). Sci Data 9, 667 (2022).
Loxodonta_africana	Loxodonta africana	Mammalia		https://ftp.ebi.ac.uk/ensemblorg/pub/current/fasta/loxodonta_africana/dna/			>5.0	https://www.nature.com/articles/s41467-022-34828-y#Abs1		https://zenodo.org/record/4033444#.X5cISFNKhGp	Marc Tollis, Elliott Ferris, Michael S Campbell, Valerie K Harris, Shawn M Rupp, Tara M Harrison, Wendy K Kiso, Dennis L Schmitt, Michael M Garner, Christina Athena Aktipis, Carlo C Maley, Amy M Boddy, Mark Yandell, Christopher Gregg, Joshua D Schiffman, Lisa M Abegglen, Elephant Genomes Reveal Accelerated Evolution in Mechanisms Underlying Disease Defenses, Molecular Biology and Evolution, Volum…
Manihot_esculenta	Manihot esculenta	Plantae		https://data.jgi.doe.gov/refine-download/phytozome?organism=Mesculenta&expanded=305&_gl=1*63yalm*_ga*MjA1NjA2MTk3Ni4xNzE3MTYyNjY1*_ga_YBLMHYR3C2*MTcxNzYwOTk4NC41LjAuMTcxNzYwOTk4NC4wLjAuMA..				https://genomebiology.biomedcentral.com/articles/10.1186/s13059-016-1059-0#Sec22		http://download.big.ac.cn/GVM/Manihot_esculenta/SNP/detailed_vcf/	Li, C. et al. Genome Variation Map: a worldwide collection of genome variations across multiple species. Nucleic Acids Res 49, D1186–D1191 (2021).
Manis_javanica	Manis javanica	Mammalia	GCF_014570535.1_YNU_ManJav_2.0	https://ftp.ncbi.nlm.nih.gov/genomes/all/GCF/014/570/535/GCF_014570535.1_YNU_ManJav_2.0/	83964	7689		NA		http://download.big.ac.cn/GVM/Manis_javanica/SNP/detailed_vcf/	Li, C. et al. Genome Variation Map: a worldwide collection of genome variations across multiple species. Nucleic Acids Res 49, D1186–D1191 (2021).
Mimulus_ringens	Mimulus ringens	Plantae	Maurantiacus_v1.0	http://mimubase.org/FTP/Genomes/Maurantiacus_v1.0/			21	https://genomebiology.biomedcentral.com/articles/10.1186/s13059-016-1059-0#Sec22		https://zenodo.org/record/5081730	Stankowski S, Chase MA, Fuiten AM, Rodrigues MF, Ralph PL, Streisfeld MA (2019) Widespread selection and gene flow shape the genomic landscape during a radiation of monkeyflowers. PLoS Biol 17(7): e3000391.
Mirounga_angustirostris	Mirounga angustirostris	Mammalia	GCF_021288785.2_ASM2128878v3		76189	8920	>27.55	https://www.nature.com/articles/s41467-022-34828-y#Abs1		https://www.ebi.ac.uk/eva/?eva-study=PRJEB73350	Hoelzel, A.R., Gkafas, G.A., Kang, H. et al. Genomics of post-bottleneck recovery in the northern elephant seal. Nat Ecol Evol 8, 686–694 (2024).
Mus_musculus	Mus musculus	Mammalia	GRCm39		59462871	15		https://www.nature.com/articles/s41467-022-34828-y#Abs1		https://www.sanger.ac.uk/data/mouse-genomes-project/
Oncorhynchus_nerka	Oncorhynchus nerka	Osteichthyes	GCF_006149115.2_Oner_1.1	https://ftp.ncbi.nlm.nih.gov/genomes/all/GCF/006/149/115/GCF_006149115.2_Oner_1.1/	330763	1229	6.8	https://www.nature.com/articles/s41467-022-34828-y#Abs1		https://zenodo.org/records/8322593	Euclide, P. T., Larson, W. A., Shi, Y., Gruenthal, K., Christensen, K. A., Seeb, J., & Seeb, L. (2024). Conserved islands of divergence associated with adaptive variation in sockeye salmon are maintained by multiple mechanisms. Molecular Ecology, 33, e17126.
Orcinus_orca	Orcinus orca	Mammalia	GCF_000331955.2_Oorc_1.1	https://ftp.ncbi.nlm.nih.gov/genomes/all/GCF/000/331/955/GCF_000331955.2_Oorc_1.1/	70300	9480	2.5	NA		https://download.cncb.ac.cn/GVM/Orcinus_orca/SNP/brief_vcf/	Foote, A., Vijay, N., Ávila-Arcos, M. et al. Genome-culture coevolution promotes rapid divergence of killer whale ecotypes. Nat Commun 7, 11693 (2016).
Oreochromis_niloticus	Oreochromis niloticus	Osteichthyes	GCF_001858045.2_O_niloticus_UMD_NMBU		2923640	96	8.7	https://www.nature.com/articles/s41467-022-34828-y#Abs1		https://www.ebi.ac.uk/ena/browser/view/PRJEB38764	Cádiz, M.I., López, M.E., Díaz-Domínguez, D. et al. Whole genome re-sequencing reveals recent signatures of selection in three strains of farmed Nile tilapia (Oreochromis niloticus). Sci Rep 10, 11514 (2020).
Ornithorhynchus_anatinus	Ornithorhynchus anatinus	Mammalia	GCF_004115215.2_mOrnAna1.pri.v4		15146802	36	16.2	NA			Generated in this study
Oryza_glaberrima	Oryza glaberrima	Plantae	Oryza_barthii_v1.36	https://ftp.ebi.ac.uk/ensemblgenomes/pub/release-36/plants/gtf/oryza_barthii/			16.5	https://genomebiology.biomedcentral.com/articles/10.1186/s13059-016-1059-0#Sec22		https://zenodo.org/records/4937383	Choi JY, Zaidem M, Gutaker R, Dorph K, Singh RK, Purugganan MD (2019) The complex geography of domestication of the African rice Oryza glaberrima. PLoS Genet 15(3): e1007414.
Oryza_rufipogon	Oryza rufipogon	Plantae	GCF_001433935.1_IRGSP-1.0	https://ftp.ncbi.nlm.nih.gov/genomes/all/GCF/001/433/935/GCF_001433935.1_IRGSP-1.0/	7711345	17	19.5	https://genomebiology.biomedcentral.com/articles/10.1186/s13059-016-1059-0#Sec22		https://www.ebi.ac.uk/eva/?eva-study=PRJEB42581	Kajiya-Kanegae, H., Ohyanagi, H., Ebata, T. et al. OryzaGenome2.1: Database of Diverse Genotypes in Wild Oryza Species. Rice 14, 24 (2021).
Oryza sativa	Oryza sativa Japonica Group	Plantae	GCF_001433935.1_IRGSP-1.0		7711345	17	14	https://genomebiology.biomedcentral.com/articles/10.1186/s13059-016-1059-0#Sec22		https://www.ebi.ac.uk/eva/?eva-study=PRJEB13618	The 3,000 rice genomes project, The 3,000 rice genomes project, GigaScience, Volume 3, Issue 1, December 2014
Oryzias_latipes	Oryza latipes	Osteichthyes						NA		https://www.ebi.ac.uk/birney-srv/medaka-ref-panel/sequences/	Spivakov, M. et al. Genomic and Phenotypic Characterization of a Wild Medaka Population: Towards the Establishment of an Isogenic Population Genetic Resource in Fish. G3 Genes|Genomes|Genetics 4, 433–445 (2014).
Ovis_aries	Ovis aries	Mammalia						https://www.nature.com/articles/s41467-022-34828-y#Abs1		https://www.ebi.ac.uk/ena/browser/view/PRJEB23437	Pan, Z. et al. Whole-genome sequences of 89 Chinese sheep suggest role of RXFP2 in the development of unique horn phenotype as response to semi-feralization. GigaScience 7, giy019 (2018).
Ovis_orientalis	Ovis orientalis	Mammalia	GCF_000298735.1_Oar_v3.1		40376			https://www.nature.com/articles/s41467-022-34828-y#Abs1		https://www.ebi.ac.uk/eva/?eva-study=PRJEB6495	NextGen project variation for Ovis orientalis. European Variation Archive: PRJEB6495; Retrieved from https://www.ebi.ac.uk/ena/browser/view/PRJEB6495 (2021).
Pan_troglodytes	Pan troglodytes	Mammalia	Pan_tro_3.0		384816	2195	49.96	https://www.nature.com/articles/s41467-022-34828-y#Abs1	https://www.sciencedirect.com/science/article/pii/S0092867411009421#:~:text=Methylomes%20of%20Mature%20Male%20Germ,%C3%97%20on%20CpGs%20genome%2Dwide.	https://www.ebi.ac.uk/eva/?eva-study=PRJEB39475	Benjamin Jung FairLauren E BlakeAbhishek SarkarBryan J PavlovicClaudia CuevasYoav Gilad (2020) Gene expression variability in human and chimpanzee populations share common determinants eLife 9:e59929.
Panicum_italica	Panicum italica	Plantae	GCF_000263155.1_Setaria_V1		126273	982		https://link.springer.com/article/10.1007/s00299-016-2093-9		https://www.ebi.ac.uk/eva/?eva-study=PRJEB45075	Wei W, Li S, Wang Y, Wang B, Fan G, Zeng Q, Zhao F, Xu C, Zhang X, Tang T, Feng X, Shi J, Shi G, Zhang W, Song G, Li H, Wang F, Zhang Y, Li X, Wang D, Zhang W, Pei J, Wang X, Zhao Z. Metabolome-Based Genome-Wide Association Study Provides Genetic Insights Into the Natural Variation of Foxtail Millet. Front Plant Sci. 2021 Jul 27;12:665530. doi: 10.3389/fpls.2021.665530. PMID: 34386024; PMCID: PMC…
Pantherophis_guttatus	Pantherophis guttatus	Reptilia	GCF_029531705.1_CU_Pguttatus_1		3031475	142	23	https://www.nature.com/articles/s41467-022-34828-y#Abs1		https://zenodo.org/records/10197003	Carla Hoge et al. ,Patterns of recombination in snakes reveal a tug-of-war between PRDM9 and promoter-like features.Science383,eadj7026(2024).
Papio_anubis	Papio anubis	Mammalia	GCF_000264685.3_Panu_3.0		149817	5418		https://www.nature.com/articles/s41467-022-34828-y#Abs1			Rogers, J. et al. The comparative genomics and complex population history of Papio baboons. Science Advances 5, eaau6947 (2019).
Perca_fluviatilis	Perca fluviatilis	Osteichthyes	GCF_010015445.1_GENO_Pfluv_1.0		4197643	57		https://www.nature.com/articles/s41467-022-34828-y#Abs1		https://zenodo.org/record/6354464	Ozerov, M. et al. Genomics of humic adaptation in Eurasian perch (Perca fluviatilis): SNP genotypes of 32 perch individuals, supplementary figures and tables. 233736280 bytes Dryad https://doi.org/10.5061/DRYAD.M0CFXPP4T (2022).
Peromyscus_maniculatus	Peromyscus maniculatus	Mammalia	GCF_003704035.1_HU_Pman_2.1.3	https://ftp.ncbi.nlm.nih.gov/genomes/all/GCF/003/704/035/GCF_003704035.1_HU_Pman_2.1.3/	30111	23323	34	https://www.nature.com/articles/s41467-022-34828-y#Abs1		https://www.ebi.ac.uk/ena/browser/view/PRJEB41333?show=analyses	Lucius, M.D., Ji, H., Altomare, D. et al. Genomic variation in captive deer mouse (Peromyscus maniculatus) populations. BMC Genomics 22, 662 (2021).
Phaseolus_vulgaris	Phaseolus vulgaris	Plantae	GCF_000499845.1_PhaVulg1_0		39053	3305		https://genomebiology.biomedcentral.com/articles/10.1186/s13059-016-1059-0#Sec22		https://www.ebi.ac.uk/ena/browser/view/PRJEB18671	Sequencing of common bean genotypes provides comprehensive resources for genetic studies and molecular breeding. European Variation Archive: PRJEB18671; Retrieved from https://www.ebi.ac.uk/ena/browser/view/PRJEB18671 (2021).
Phocoena_phocoena	Phocoena phocoena	Mammalia	GCA_003071005.2_ASM307100v2	https://ftp.ncbi.nlm.nih.gov/genomes/all/GCA/003/071/005/GCA_003071005.2_ASM307100v2/	2838	219465	10.11	https://www.nature.com/articles/s41467-022-34828-y#Abs1		https://zenodo.org/records/8327300	Celemín, E., Autenrieth, M., Roos, A., Pawliczka, I., Quintela, M., Lindstrøm, U., Benke, H., Siebert, U., Lockyer, C., Berggren, P., Özturk, A. A., Özturk, B., Lesage, V., & Tiedemann, R. (2023). Evolutionary history and seascape genomics of Harbour porpoises (Phocoena phocoena) across environmental gradients in the North Atlantic and adjacent waters. Molecular Ecology Resources, 00, 1–18.
Plasmodium_falciparum	Plasmodium falciparum	Protozoa	Pf7	https://ngs.sanger.ac.uk/production/malaria/Resource/34/				https://www.ncbi.nlm.nih.gov/pmc/articles/PMC3931529/#:~:text=These%20analyses%20revealed%20that%20the,correlate%20with%20intra%2Dexonic%20methylation.		https://www.malariagen.net/data_package/open-dataset-plasmodium-falciparum-v70/	MalariaGEN, Abdel Hamid MM, Abdelraheem MH et al. Pf7: an open dataset of Plasmodium falciparum genome variation in 20,000 worldwide samples [version 1; peer review: 3 approved]. Wellcome Open Res 2023, 8:22
Plasmodium_vivax	Plasmodium vivax	Protozoa						https://www.ncbi.nlm.nih.gov/pmc/articles/PMC3931529/#:~:text=These%20analyses%20revealed%20that%20the,correlate%20with%20intra%2Dexonic%20methylation.		https://www.ebi.ac.uk/ena/browser/view/PRJEB60575	De Meulenaere, K., Cuypers, B., Gamboa, D. et al. A new Plasmodium vivax reference genome for South American isolates. BMC Genomics 24, 606 (2023).
Populus_trichocarpa	Populus trichocarpa	Plantae						https://genomebiology.biomedcentral.com/articles/10.1186/s13059-016-1059-0#Sec22		http://download.big.ac.cn/GVM/Populus_trichocarpa/SNP/detailed_vcf/	Li, C. et al. Genome Variation Map: a worldwide collection of genome variations across multiple species. Nucleic Acids Res 49, D1186–D1191 (2021).
Prunus_mume	Prunus mume	Plantae	GCF_000346735.1_P.mume_V1.0		32274	1962		https://genomebiology.biomedcentral.com/articles/10.1186/s13059-016-1059-0#Sec22		https://download.cncb.ac.cn/GVM/Prunus_mume/SNP/detailed_vcf/	Li, C. et al. Genome Variation Map: a worldwide collection of genome variations across multiple species. Nucleic Acids Res 49, D1186–D1191 (2021).
Prunus_persica	Prunus persica	Plantae	GCF_000346465.2_Prunus_persica_NCBIv2	https://ftp.ncbi.nlm.nih.gov/genomes/all/GCF/000/346/465/GCF_000346465.2_Prunus_persica_NCBIv2/	255210	251	24	https://genomebiology.biomedcentral.com/articles/10.1186/s13059-016-1059-0#Sec22		https://zenodo.org/records/3953424	Guo, J., Cao, K., Deng, C. et al. An integrated peach genome structural variation map uncovers genes associated with fruit traits. Genome Biol 21, 258 (2020).
Prunus_yedoensis	Prunus yedoensis	Plantae	GCA_002966975.2_Pyn_1.0		132705	706		https://genomebiology.biomedcentral.com/articles/10.1186/s13059-016-1059-0#Sec22		https://www.ebi.ac.uk/ena/browser/view/PRJEB28064	Draft genome of wild Prunus yedoensis var. nudiflora (King cherry flower). European Variation Archive: PRJEB28064; Retrieved from https://www.ebi.ac.uk/ena/browser/view/PRJEB28064 (2021).
Puma_concolor	Puma concolor	Mammalia	GCF_003327715.1_PumCon1.0	https://ftp.ncbi.nlm.nih.gov/genomes/all/GCF/003/327/715/GCF_003327715.1_PumCon1.0/	27187	24311	42.6	https://www.nature.com/articles/s41467-022-34828-y#Abs1		Shared by authors	Saremi, N.F., Supple, M.A., Byrne, A. et al. Puma genomes from North and South America provide insights into the genomic consequences of inbreeding. Nat Commun 10, 4769 (2019).
Rattus_norvegicus	Rattus norvegicus	Mammalia					15	https://www.nature.com/articles/s41467-022-34828-y#Abs1			Harpak A, Garud N, Rosenberg NA, Petrov DA, Combs M, Pennings PS, Munshi-South J. Genetic Adaptation in New York City Rats. Genome Biol Evol. 2021 Jan 7;13(1):evaa247. doi: 10.1093/gbe/evaa247. PMID: 33211096; PMCID: PMC7851592.
Saccharomyces_cerevisiae	Saccharomyces cerevisiae	Fungia	GCF_000146045.2_R64	https://www.ncbi.nlm.nih.gov/assembly/GCF_000146045.2/	924431	6	232	https://www.nature.com/articles/s41467-021-23142-8#Tab1		http://1002genomes.u-strasbg.fr/files/	Peter, J., De Chiara, M., Friedrich, A. et al. Genome evolution across 1,011 Saccharomyces cerevisiae isolates. Nature 556, 339–344 (2018).
Saccharomyces_paradoxus	Saccharomyces paradoxus	Fungia						https://www.nature.com/articles/s41467-021-23142-8#Tab1		https://zenodo.org/records/4939560	Xia, W. et al. Population genomics reveals structure at the individual, host-tree scale and persistence of genotypic variants of the undomesticated yeast Saccharomyces paradoxus in a natural woodland. Molecular Ecology 26, 995–1007 (2017).
Salmo_salar	Salmo salar	Osteichthyes	GCF_000233375.1_ICSASG_v2		57618	9869		https://www.nature.com/articles/s41467-022-34828-y#Abs1	https://pmc.ncbi.nlm.nih.gov/articles/PMC8664423/#:~:text=Using%20whole%2Dgenome%20bisulfite%20sequencing,gamete%20DNA%20methylation%20in%20fish.	https://www.ebi.ac.uk/ena/browser/view/PRJEB34225	Gao, G. et al. A New Single Nucleotide Polymorphism Database for North American Atlantic Salmon Generated Through Whole Genome Resequencing. Front Genet 11, 85 (2020).
Salmo_trutta_trutta	Salmo trutta	Osteichthyes	GCF_901001165.1_fSalTru1.1		1703178	294		https://www.nature.com/articles/s41467-022-34828-y#Abs1		https://datadryad.org/stash/dataset/doi:10.5061/dryad.jm63xsjc3	Saha, A. et al. Whole-genome resequencing confirms reproductive isolation between sympatric demes of brown trout (Salmo trutta) detected with allozymes. Molecular Ecology 31, 498–511 (2022).
Sander_lucioperca	Sander lucioperca	Osteichthyes	GCF_008315115.2_SLUC_FBN_1.2		6663498	39		https://www.nature.com/articles/s41467-022-34828-y#Abs1		https://www.ebi.ac.uk/eva/?eva-study=PRJEB42376	de los Ríos-Pérez, L. et al. An ultra-high density SNP-based linkage map for enhancing the pikeperch (Sander lucioperca) genome assembly to chromosome-scale. Sci Rep 10, 22335 (2020).
Sarotherodon_galilaeus_sanagaensis	Sarotherodon galilaeus sanagaensis	Osteichthyes	GCF_000188235.2_Orenil1.1		29493	6912		https://www.nature.com/articles/s41467-022-34828-y#Abs1		https://zenodo.org/records/5021539	Poelstra, J. W., Richards, E. J. & Martin, C. H. Speciation in sympatry with ongoing secondary gene flow and a potential olfactory trigger in a radiation of Cameroon cichlids. Molecular Ecology 27, 4270–4288 (2018).
Schistosoma_sinensium	Schistosoma sinensium	Invertebrata	GCA_000237925.2_ASM23792v2		76721	1410		https://www.ncbi.nlm.nih.gov/pmc/articles/PMC6033079/		https://www.ebi.ac.uk/ena/browser/view/PRJEB13625	Whole genome resequencing of the human parasite Schistosoma mansoni reveals population history and effects of selection. European Variation Archive: PRJEB13625; Retrieved from https://www.ebi.ac.uk/ena/browser/view/PRJEB13625 (2021).
Seriola_dumerili	Seriola dumerili	Osteichthyes	GCF_002260705.1_Sdu_1.0		249509	771		https://www.nature.com/articles/s41467-022-34828-y#Abs1		https://www.ebi.ac.uk/ena/browser/view/PRJEB24756	Greater amberjack genetic variants. European Variation Archive: PRJEB24756; Retrieved from https://www.ebi.ac.uk/ena/browser/view/PRJEB24756 (2021).
Sistrurus_catenatus_catenatus	Sistrurus catenatus catenatus	Reptilia						https://www.nature.com/articles/s41467-022-34828-y#Abs1		Shared by authors	S. Mathur,A.J. Mason,G.S. Bradburd,& H.L. Gibbs, Functional genomic diversity is correlated with neutral genomic diversity in populations of an endangered rattlesnake, Proc. Natl. Acad. Sci. U.S.A. 120 (43) e2303043120 (2023)
Solanum_lycopersicum	Solanym lycopersicum	Plantae	GCF_000188115.2_SL2.40		86952	2009		https://genomebiology.biomedcentral.com/articles/10.1186/s13059-016-1059-0#Sec22		https://www.ebi.ac.uk/eva/?eva-study=PRJEB4395	Causse M, Desplat N, Pascual L, et al. Whole genome resequencing in tomato reveals variation associated with introgression and breeding events. BMC Genomics. 2013 Nov;14:791. DOI: 10.1186/1471-2164-14-791. PMID: 24228636; PMCID: PMC4046683.
Sorghum_bicolor	Sorghum bicolor	Plantae	GCF_000003195.3_Sorghum_bicolor_NCBIv3		1310030	78		https://genomebiology.biomedcentral.com/articles/10.1186/s13059-016-1059-0#Sec22		https://www.ebi.ac.uk/ena/browser/view/PRJEB51985	Boatwright, J Lucas et al. “Sorghum Association Panel whole-genome sequencing establishes cornerstone resource for dissecting genomic diversity.” The Plant journal : for cell and molecular biology vol. 111,3 (2022)
Spodoptera_frugiperda	Spodoptera frugiperda	Invertebrata	sfC.ver6					https://www.ncbi.nlm.nih.gov/pmc/articles/PMC5844299/#bib3		https://zenodo.org/records/4024047	Gimenez, S., Abdelgaffar, H., Goff, G.L. et al. Adaptation by copy number variation increases insecticide resistance in the fall armyworm. Commun Biol 3, 664 (2020).
Strongylocentrotus_purpuratus	Strongylocentrotus intermedius	Echinodermata	GCF_000002235.5_Spur_5.0		2052140	139		https://www.nature.com/articles/s41467-022-34828-y#Abs1		https://zenodo.org/records/8259221	Glasenapp, M. R. & Pogson, G. H. Extensive introgression among strongylocentrotid sea urchins revealed by phylogenomics. Ecology and Evolution 13, e10446 (2023).
Sus_scrofa	Sus scrofa	Mammalia	GCF_000003025.6_Sscrofa11.1		48231277	15		https://www.nature.com/articles/s41467-022-34828-y#Abs1	https://www.frontiersin.org/journals/genetics/articles/10.3389/fgene.2021.740036/full	https://www.ebi.ac.uk/ena/browser/view/PRJEB36974	Bovo, S. et al. Whole-genome sequencing of European autochthonous and commercial pig breeds allows the detection of signatures of selection for adaptation of genetic resources to different breeding and production systems. Genetics Selection Evolution 52, 33 (2020).
Alvinella_pompejana	Terebelliformia	Invertebrata	a_pom_assembly					NA		https://zenodo.org/records/11241339	Hilali, S. E. et al. Chromosome-scale genome assembly and gene annotation of the hydrothermal vent annelid Alvinella pompejana yield insight into animal evolution in extreme environments. 2024.06.25.600561 Preprint at https://doi.org/10.1101/2024.06.25.600561 (2024).
Theobroma_cacao	Theobroma cacao	Plantae	GCF_000403535.1_Theobroma_cacao_20110822		84396	1080		https://genomebiology.biomedcentral.com/articles/10.1186/s13059-016-1059-0#Sec22		https://www.ebi.ac.uk/ena/browser/view/PRJEB28591	Cornejo, O.E., Yee, MC., Dominguez, V. et al. Population genomic analyses of the chocolate tree, Theobroma cacao L., provide insights into its domestication process. Commun Biol 1, 167 (2018).
Trichaptum	Trichaptum	Fungia	GCA_910574555.1_TA10106M1		4268582	5		NA		https://zenodo.org/record/8056249	Vilde Bruhn Kinneberg, Dabao Sun Lü, David Peris, Mark Ravinet, Inger Skrede, Introgression between highly divergent fungal sister species, Journal of Evolutionary Biology, Volume 36, Issue 8, 1 August 2023
Triticum_aestivum	Triticum aestivum	Plantae	GCA_900519105.1_iwgsc_refseqv1.0		51842	81456		https://genomebiology.biomedcentral.com/articles/10.1186/s13059-015-0838-3		https://www.ebi.ac.uk/eva/?eva-study=PRJEB52759	Single-nucleotide polymorphism matrices for a large diversity panel of wheat (Triticum aestivum L.). European Variation Archive: PRJEB52759; Retrieved from https://www.ebi.ac.uk/ena/browser/view/PRJEB52759 (2022).
Ursus_arctos	Ursus arctos	Mammalia	ASM358476v2		314844	2191		https://www.nature.com/articles/s41467-022-34828-y#Abs1		https://datadryad.org/stash/dataset/doi:10.5061/dryad.qbzkh18n6	de Jong, M.J., Niamir, A., Wolf, M. et al. Range-wide whole-genome resequencing of the brown bear reveals drivers of intraspecies divergence. Commun Biol 6, 153 (2023)
Varanus_komodoensis	Varanus komodoensis	Reptilia	GCF_004798865.1_ASM479886v1		189463	2367		https://www.nature.com/articles/s41467-022-34828-y#Abs1		https://github.com/anbena/komodo-wgs/blob/main/autosomes135scf.hq.snps.filt.segonlykom.high4mis.callable.doublephased.dryad.vcf.gz	Iannucci, A. et al. Population structure, genomic diversity and demographic history of Komodo dragons inferred from whole-genome sequencing. Molecular Ecology 30, 6309–6324 (2021).
Vicugna_pacos	Vicugna pacos	Mammalia	GCF_000164845.4_VicPac3.2		29521	18016		https://www.nature.com/articles/s41467-022-34828-y#Abs1		https://www.ebi.ac.uk/ena/browser/view/PRJEB61878	Genome-wide scan for runs of homozygosity in South American Camelids. European Variation Archive: PRJEB61878; Retrieved from https://www.ebi.ac.uk/ena/browser/view/PRJEB61878 (2023).
Vitis_vinifera	Vitis vinifera	Plantae						https://genomebiology.biomedcentral.com/articles/10.1186/s13059-016-1059-0#Sec22		https://download.cncb.ac.cn/GVM/Vitis_vinifera/SNP/detailed_vcf/	Li, C. et al. Genome Variation Map: a worldwide collection of genome variations across multiple species. Nucleic Acids Res 49, D1186–D1191 (2021).
Zea_mays	Zea mays	Plantae	zea_mays.b37_v3					https://genomebiology.biomedcentral.com/articles/10.1186/s13059-016-1059-0#Sec22			Bukowski, R. et al. Construction of the third-generation Zea mays haplotype map. Gigascience 7, 1–12 (2018).
Meganyctiphanes_norvegica	Meganyctiphanes norvegica	Invertebrata	GCA_964058975.1_Mnor_HA_v2		70524	82325		https://www.nature.com/articles/s41467-024-50239-7		https://www.ebi.ac.uk/eva/?eva-study=PRJEB77093	Unneberg, P. et al. Ecological genomics in the Northern krill uncovers loci for local adaptation across ocean basins. Nat Commun 15, 6297 (2024).
Aspergillus_flavus	Aspergillus flavus	Fungia	GCA_014117465.1_ASM1411746v1		2397812	6		NA		https://www.ebi.ac.uk/eva/?eva-study=PRJEB79400	Genome sequencing of Aspergillus oryzae/flavus. European Variation Archive: PRJEB79400; Retrieved from https://www.ebi.ac.uk/ena/browser/view/PRJEB79400 (2024).
