## Supplemental Table 2 for "Methylation-associated mutagenesis underlies variation in the mutation spectrum across eukaryotes"

### Sheet: Sheet1
Species	Clade	Non-Coding SNPs (log10)	No. Individuals (log10)	Non-Coding GC Content	Average CpG Methylation	Average Sperm CpG Methylation	Body Temperature	Average CHG Methylation	ContigN50	ContigL50	Average CHH Methylation	O/E CHG content	O/E CpG Content	Odd vs Even RMSE	CpG Frequency	CpG Expected Frequency	Polymorphic CpG Proportion	CpG>TpG Mutation rate ratio (log)	CpG>TpG / CHH>THH Mutation rate ratio (log)	CpG>TpG / CHG>THG Mutation rate ratio (log)
Plasmodium_falciparum_(Malaria)	Protozoa	6.36198	2.54407	0.215976	0							0.628364	0.71634	0.0129706	0.00835271	0.0116602	0.437414	0.0342076	0.0242867	-0.0402934
Plasmodium_vivax_(Malaria)	Protozoa	5.62968	2.549	0.410953	0							0.917042	1.03497	0.000305699	0.043697	0.0422206	0.025606	0.161909	0.17083	0.0352135
Zea_mays_(Corn)	Plantae	7.32312	3.08279	0.437474	0.848			0.7325			0.058125	0.975439	0.852536	0.000171782	0.0407904	0.047846	0.126313	0.70464	0.931466	0.702327
Sorghum_bicolor_(Sorghum)	Plantae	6.81607	2.60206	0.424553	0.525			0.271	1310030	78	0.021	0.994241	0.750747	0.000293481	0.0338297	0.0450614	0.075422	0.893957	1.08391	0.608012
Panicum_italica_(Foxtail_Millet)	Plantae	6.60908	2.18184	0.451717	0.8376				126273	982		0.969701	0.814295	0.000104412	0.0415389	0.0510121	0.032561	1.0863	1.42274	0.955458
Triticum_aestivum_(Common_Wheat)	Plantae	8.01809	2.88536	0.444966	0.547			0.373	51842	81456	0.12	0.876615	0.811722	3.49022e-05	0.0401792	0.0494987	0.047034	1.46473	2.05801	1.44448
Aegilops_tauschii_(Wild_Wheat)	Plantae	8.0028	2.48572	0.463861					102787	11952		0.900595	0.84961	3.17767e-05	0.045702	0.0537918	0.07082	1.30766	1.87992	1.40832
Hordeum_vulgare_(Barley)	Plantae	8.54771	2.49831	0.44491					69630691	15		0.814773	0.786365	5.60128e-05	0.0389142	0.0494862	0.212531	1.2078	1.75871	1.37102
Oryza_sativa_(Cultivated_Rice)	Plantae	7.75974	3.47712	0.410202	0.584			0.3095	7711345	17	0.05522	0.999611	0.813799	0.000417387	0.0342336	0.0420664	0.225206	0.959421	1.09719	0.464255
Oryza_rufipogon_(Wild_Rice)	Plantae	7.17667	1.51851	0.410202	0.584			0.3095	7711345	17	0.05522	0.999611	0.813799	5.31774e-05	0.0342336	0.0420664	0.107633	0.988103	1.13994	0.504324
Oryza_glaberrima_(African_Rice)	Plantae	5.88399	2.45025	0.406478	0.584			0.3095			0.05522	0.975707	0.829178	5.85362e-05	0.0342501	0.0413061	0.00739	1.04585	1.20102	0.5137
Cicer_arietinum_(Chickpea)	Plantae	4.88957	0.3	0.308917	0.93			0.89	34102	4088	0.38	0.737031	0.604058	4.0729e-06	0.0144112	0.0238574	0.000621	0.812229	1.00738	0.621647
Phaseolus_vulgaris_(Common_Bean)	Plantae	7.61933	1.60206	0.34641	0.497769			0.333982	39053	3305	0.0399	0.863546	0.651803	0.000302617	0.0195541	0.03	0.191481	0.577204	0.793666	0.676355
Glycine_max_(Soy_Bean)	Plantae	6.04807	2.32222	0.320833	0.711			0.451616	182839	1548	0.05093	0.803249	0.581969	5.39736e-05	0.014976	0.0257334	0.006801	0.925597	1.20329	0.824335
Prunus_yedoensis_(King_Cherry_Flower)	Plantae	6.99695	1.20412	0.368099	0.50184			0.19593	132705	706	0.0365	0.888592	0.620134	0.000297496	0.0210065	0.0338742	0.098947	1.03038	1.33644	0.888819
Prunus_persica_(Peach)	Plantae	6.37535	2.52634	0.364323	0.50184			0.19593	255210	251	0.0365	0.864847	0.645105	0.000280952	0.0214064	0.0331829	0.039406	0.884096	1.08708	0.641956
Prunus_mume_(Plum_Blossom)	Plantae	7.10137	2.549	0.365051	0.50184			0.19593	32274	1962	0.0365	0.879945	0.589213	0.000627113	0.0196299	0.0333155	0.181484	0.958094	1.24252	0.839851
Cannabis_sativa	Plantae	7.27117	1.91381	0.335573					1959202	102		0.798653	0.690173	0.000184688	0.0194299	0.0281523	0.061035	0.631255	1.02284	1.07065
Cucurbita_pepo_(Field_Pumpkin)	Plantae	6.47487	0.90309	0.358805					109579	614		0.764547	0.746092	0.000181404	0.0240132	0.0321853	0.052099	0.792293	1.04246	0.759375
Jatropha_curcas_(Barbados_Nut)	Plantae	5.50565	0.69897	0.326613					27229	2293		0.962578	0.632716	3.81765e-05	0.0168739	0.0266691	0.004977	0.916882	1.27322	0.997823
Manihot_esculenta_(Cassava)	Plantae	7.4174	1.63347	0.358179	0.515366			0.303887			0.019	1.05562	0.583324	0.000343517	0.0187089	0.032073	0.140526	0.725313	0.911595	0.598315
Populus_trichocarpa_(Black_Cottonwood)	Plantae	7.23986	2.96332	0.327735	0.43955			0.267839			0.050144	0.940857	0.610482	0.000383111	0.016393	0.0268526	0.090938	0.491178	0.567462	0.275415
Eucalyptus_pellita_(Red_Mahogany)	Plantae	6.71418	2.29226	0.392364	0.371258				67206	2267		0.84187	0.764359	8.94659e-05	0.0294181	0.0384873	0.019605	0.94654	1.11023	0.537297
Theobroma_cacao_(Cacao_Tree)	Plantae	7.16702	2.30103	0.332862	0.441			0.1516	84396	1080	0.014858	0.750905	0.548086	0.000443092	0.0151816	0.0276994	0.202281	0.767297	1.14721	1.04684
Arabidopsis_thaliana	Plantae	6.85649	3.055	0.321991	0.304511			0.0999419	11194537	5	0.039	0.874429	0.759678	0.00124984	0.0196904	0.0259194	0.188772	0.430654	0.527476	0.341219
Arabis_alpina_(Alpine_Rock_Cress)	Plantae	5.37694	2.48287	0.367752	0.304511			0.0999419	895265	99	0.039	0.860203	0.847049	3.54295e-05	0.0286391	0.0338104	0.001956	0.518432	0.757824	0.733279
Brassica_oleracea_(Wild_Cabbage)	Plantae	6.43136	2.18184	0.360086	0.525776			0.220062	21938	5920	0.0511	0.944629	0.870227	9.4558e-05	0.0282088	0.0324154	0.016658	0.583473	0.647973	0.236258
Brassica_rapa_(Field_Mustard)	Plantae	6.79006	2.91751	0.347795	0.3718			0.172848	1386548	71	0.0444	1.05496	0.798374	0.000301317	0.0241432	0.0302404	0.056756	0.56311	0.570056	0.0275087
Brassica_napus_(Oilseed)	Plantae	7.22043	2.60531	0.352291	0.4488				55443	4850		0.975511	0.871997	0.000129219	0.0270557	0.0310273	0.042297	0.584417	0.647458	0.231328
Daucus_carota_(Carrot)	Plantae	7.29844	1.5563	0.341647								1.06407	0.668433	0.000349462	0.0195053	0.0291807	0.111066	0.722827	0.820358	0.343434
Solanum_lycopersicum_(Tomato)	Plantae	6.5481	0.90309	0.333001	0.773629			0.361844	86952	2009	0.08357	0.682117	0.586939	6.3335e-06	0.0162714	0.0277224	0.018441	0.85829	1.17431	0.910932
Mimulus_ringens_(Monkeyflower)	Plantae	7.07398	1.5682	0.341236	0.773629			0.361844			0.1049	0.889381	0.743619	0.00063088	0.0216472	0.0291106	0.155415	0.690338	0.785177	0.334992
Chenopodium_quinoa_(Quinoa)	Plantae	6.45398	2.48144	0.373716	0.7986							0.817756	0.70446	3.36008e-05	0.0245969	0.0349159	0.005255	0.623088	0.968823	0.975357
Acropora_tenuis_(Reef_Coral)	Cnidaria	7.47441	2.17026	0.392269	0.19							1.07215	0.886349	0.000296052	0.0340967	0.0384688	0.109951	0.548846	0.537714	-0.0452868
Acropora_millepora_(Stony_Coral)	Cnidaria	6.68485	2.37475	0.39063	0.19				19840543	129		1.06768	0.874497	0.000107834	0.0333603	0.038148	0.019001	0.408064	0.389642	-0.0758179
Schistosoma_mansoni_(Blood_Fluke)	Invertebrata	6.95396	1.04139	0.33454	0.03				76721	1410		1.14674	0.829512	0.000113515	0.0232092	0.0279793	0.060894	0.371224	0.345319	-0.107905
Alvinella_pompejana_(Pompeii_Worm)	Invertebrata	6.47729	0.778151	0.416239								1.33626	0.941565	9.3162e-05	0.0407826	0.0433137	0.017167	0.37858	0.346921	-0.133133
Caenorhabditis_elegans	Invertebrata	6.11727	3.14145	0.318981	0							1.18899	1.09089	0.000602164	0.027749	0.0254371	0.043297	0.0224357	0.00672266	-0.0643865
Caenorhabditis_briggsae	Invertebrata	6.02244	1.5682	0.34829	0				45098	607		1.14076	0.980175	0.000464711	0.0297251	0.0303263	0.028648	0.00187698	-0.0377611	-0.168937
Meganyctiphanes_norvegica_(Krill)	Invertebrata	8.86562	1.86923	0.329339	0.5				70524	82325		1.07237	0.545118	3.59226e-05	0.0147814	0.027116	0.086924	0.81771	0.799303	-0.075747
Conogethes_punctiferalis_(Peach_Moth)	Invertebrata	6.65559	2.04139	0.3764	0.009				892940	129		1.05047	1.15032	0.000157165	0.0407434	0.0354192	0.022825	0.220576	0.220403	-0.000691949
Spodoptera_frugiperda_(Fall_Armyworm)	Invertebrata	7.14258	1.50515	0.356301	0.00165							1.03345	1.12275	0.000267308	0.0356334	0.0317376	0.067504	0.238477	0.259213	0.0804846
Anopheles_gambiae_(Malaria_Mosquito)	Invertebrata	6.28447	1.57978	0.44732	0.01							0.993396	1.12589	0.000149008	0.0563216	0.0500239	0.019962	0.284403	0.313305	0.110907
Drosophila_melanogaster_(Fruit_Fly)	Invertebrata	6.39794	2.31175	0.402093	0.01							1.09681	0.995363	0.000484143	0.0402321	0.0404196	0.042152	0.0577196	0.0397103	-0.0740688
Drosophila_simulans	Invertebrata	6.53842	2.25768	0.406981	0.01							1.10762	0.989979	0.000582311	0.0409934	0.0414083	0.055007	0.0780421	0.0489157	-0.12197
Apis_mellifera_(Honey_Bee)	Invertebrata	7.0573	3.1232	0.334669	0.1				5382476	13		0.81565	1.86711	0.000554106	0.0522804	0.0280008	0.120462	-0.0990616	-0.104523	-0.0220264
Gallus_gallus_(Chicken)	Aves	7.12156	2.36922	0.425886	0.33	0.6	41.5		17655422	19	0.00994	1.44537	0.293649	0.000173373	0.0133154	0.0453447	0.087301	2.31699	2.29536	-0.0894761
Anser_cygnoides_(Goose)	Aves	7.15715	1.62325	0.413979	0.47075		41		27602	11640	0.010625	1.46618	0.297024	0.000163612	0.0127259	0.0428447	0.11046	2.49775	2.48307	-0.0600452
Anas_platyrhynchos_(Duck)	Aves	7.48044	2.08991	0.411727	0.456		40.2		36805	8051	0.0107	1.46897	0.281148	0.000272098	0.011915	0.0423799	0.211126	2.46568	2.44708	-0.0765682
Geospiza_magnirostris_(Large_Ground_Finch)	Aves	7.38627	2.04532	0.415492			41		30521	9807		1.51755	0.158826	0.000363076	0.00685469	0.0431584	0.169627	2.31573	2.27292	-0.183466
Haliaeetus_albicilla_(White-tailed_Eagle)	Aves	5.25268	1.96379	0.416242	0.417		41		21924221	19	0.01037	1.44538	0.300249	1.76128e-05	0.0130051	0.0433143	0.001591	2.7104	2.68079	-0.12409
Varanus_komodoensis_(Komodo_Dragon)	Reptilia	5.73622	1.38021	0.438516	0.6601				189463	2367		1.32106	0.298235	1.67468e-05	0.0143374	0.0480741	0.003098	2.43634	2.42358	-0.0520081
Sistrurus_catenatus_(Rattlesnake)	Reptilia	6.84414	2.04139	0.398617	0.5759							1.27643	0.325562	8.5374e-05	0.0129326	0.0397239	0.035244	1.89065	1.88368	-0.028176
Pantherophis_guttatus_(Corn_Snake)	Reptilia	7.05342	1.5682	0.402137	0.7636		28		3031475	142		1.27903	0.361877	8.32241e-05	0.0146302	0.0404286	0.037064	1.66637	1.60758	-0.259226
Ornithorhynchus_anatinus_(Platypus)	Mammalia	7.0995	1.6902	0.449928			34		15146802	36		1.21119	0.403939	0.000104014	0.0204428	0.0506087	0.073895	2.04008	2.03476	-0.0214653
Loxodonta_africana_(Elephant)	Mammalia	7.31318	0.90309	0.420833	0.5158		36.2				0.0136	1.27737	0.293612	5.49311e-05	0.0129997	0.0442751	0.086013	2.19161	2.15171	-0.170161
Papio_anubis_(Baboon)	Mammalia	7.71858	1.20412	0.401987	0.544		37.3		149817	5418	0.01795	1.30001	0.250627	0.000178433	0.0101249	0.0403984	0.140961	2.33011	2.32324	-0.0277703
Chlorocebus_sabaeus_(Vervet_Monkey)	Mammalia	7.78746	2.21219	0.401229	0.6064				90449	7735	0.0156	1.3006	0.240762	0.000296232	0.00968972	0.0402461	0.186371	2.35066	2.33077	-0.0820705
Pan_troglodytes_(Chimpanzee)	Mammalia	7.26487	1.59106	0.400939	0.8	0.669	37.2		384816	2195		1.29366	0.242327	0.000101607	0.0097386	0.0401879	0.107356	2.57959	2.55794	-0.0895825
Homo_sapiens_(Human)	Mammalia	8.30268	4.53185	0.398577	0.8	0.701	37		54806562	20		1.30448	0.236148	0.000665438	0.0093773	0.0397095	0.466267	2.23155	2.19246	-0.166483
Mus_musculus_(Mouse)	Mammalia	7.60736	1.716	0.408356	0.458		36.7		59462871	15	0.01085	1.30504	0.215296	0.000361602	0.00897542	0.0416887	0.198783	1.99325	1.97338	-0.0819832
Rattus_norvegicus_(City_Rat)	Mammalia	7.03948	1.57978	0.414169	0.458		36.7				0.01085	1.28444	0.252153	0.000143972	0.0108133	0.042884	0.059726	2.25396	2.22436	-0.12405
Peromyscus_maniculatus_(Prairie_Deer_Mouse)	Mammalia	7.50431	1	0.41641	0.5755		38.4		30111	23323	0.018	1.308	0.249333	0.000208721	0.0108084	0.0433494	0.171599	2.03098	2.01763	-0.054523
Lepus_timidus_(Mountain_Hare)	Mammalia	7.60249	0.845098	0.454534	0.6285		39.7					1.33397	0.350129	0.000124851	0.0180843	0.0516504	0.128287	2.30264	2.26387	-0.164984
Sus_scrofa_(Pig)	Mammalia	7.126	1.36173	0.417173	0.655	0.87	38.9		48231277	15	0.0111	1.28852	0.286765	0.000125051	0.0124766	0.0435083	0.074506	2.23408	2.23418	0.000420877
Ovis_aries_(Sheep)	Mammalia	7.28501	1.99564	0.412016	0.53		39.4				0.0084	1.33514	0.263062	0.000174062	0.0111641	0.0424392	0.11216	2.33061	2.3119	-0.0770409
Ovis_orientalis_(Asiatic_Mouflon)	Mammalia	7.44042	1.14613	0.412877	0.502		39.4		40376		0.01148	1.33055	0.261322	0.000153282	0.0111367	0.0426168	0.154708	2.37572	2.36442	-0.0459883
Capra_hircus_(Goat)	Mammalia	7.3126	2.20683	0.411524	0.5743		39.5		18934		0.027	1.33548	0.260671	0.000152535	0.0110363	0.042338	0.128096	2.50363	2.48605	-0.0722489
Capra_aegagrus_(Wild_Goat)	Mammalia	6.93244	1.25527	0.411524	0.587		39.5		18934			1.33548	0.260671	9.73806e-05	0.0110363	0.042338	0.053493	2.45317	2.43242	-0.085746
Bos_indicus_(Zebu_Cattle)	Mammalia	7.32201	1.17609	0.430922	0.6354		38.4	0.0097	25896116	32	0.0328	1.30569	0.286609	9.10679e-05	0.0133053	0.0464233	0.083965	2.35005	2.33894	-0.0451784
Bos_taurus_(Cow)	Mammalia	7.91866	3.43185	0.410433	0.6354	0.621	38.4	0.0097	25896116	32	0.0328	1.3305	0.26358	0.000238393	0.0111003	0.0421137	0.172575	2.3945	2.38371	-0.0438569
Bison_bison_(American_Bison)	Mammalia	7.43433	1.68124	0.449116	0.6354				67011352	16		1.30317	0.383966	6.63235e-05	0.019362	0.0504263	0.057715	1.99632	1.96871	-0.115318
Bos_mutus_(Wild_Yak)	Mammalia	6.6565	1.27875	0.408561	0.6354		38.4		22822	33281	0.0328	1.32554	0.258413	6.07315e-05	0.0107837	0.0417305	0.026123	2.38374	2.3791	-0.0186762
Caperea_marginata_(Pygmy_Whale)	Mammalia	6.08009	0.954243	0.420526	0.75		36.9					1.25922	0.343311	5.13046e-05	0.015178	0.0442106	0.009784	2.82135	2.83976	0.0716826
Tursiops_truncatus_(Bottle-nose_Dolphin)	Mammalia	6.20728	1.75587	0.409552	0.75		36.5		26555543	21		1.2981	0.296015	5.49664e-05	0.0124128	0.0419332	0.011979	2.40034	2.41978	0.0756112
Orcinus_orca_(Orca)	Mammalia	6.38636	1.68124	0.416078			37.2		70300	9480		1.29626	0.300469	5.25731e-05	0.0130043	0.0432802	0.01613	2.47248	2.45327	-0.0791774
Phocoena_phocoena_(Harbor_Porpoise)	Mammalia	6.16867	1.86923	0.422808	0.75				2838	219465		1.26553	0.363819	3.93028e-05	0.0165611	0.0455201	0.008893	2.22293	2.19675	-0.109076
Camelus_ferus_(Camel)	Mammalia	6.85182	1.39794	0.426852	0.5915		37.2		90263	5814		1.32551	0.309704	0.000118409	0.0141073	0.0455507	0.044045	2.42778	2.4086	-0.0790061
Vicugna_pacos_(Alpaca)	Mammalia	7.19684	0.778151	0.419871	0.6349		38.9		29521	18016	0.0109	1.32574	0.308513	8.30834e-05	0.0135971	0.0440729	0.057911	2.25908	2.2635	0.0175885
Equus_asinus_(Donkey)	Mammalia	6.79337	2.34635	0.420663	0.6586		37	0.0147	25075547	33		1.2695	0.309296	7.9882e-05	0.013683	0.0442394	0.040626	2.60608	2.58307	-0.0954069
Equus_ferus_(Wild_Horse)	Mammalia	6.89134	1.53148	0.415808	0.57675		38		112381	6246	0.01385	1.28602	0.314377	7.81868e-05	0.0135886	0.043224	0.040534	2.43827	2.42293	-0.0627991
Equus_caballus_(Horse)	Mammalia	7.06483	1.94448	0.416632	0.57675		38		1502753	462	0.01385	1.28615	0.319517	0.000101117	0.0138656	0.0433955	0.061894	2.40677	2.37958	-0.113465
Ursus_arctos_(Brown_Bear)	Mammalia	7.16446	2.10721	0.438535	0.7331		38		314844	2191	0.01815	1.25741	0.34983	9.88614e-05	0.0172345	0.0492653	0.084203	2.27806	2.25358	-0.101765
Ailuropoda_melanoleuca_(Giant_Panda)	Mammalia	6.80708	1.53148	0.420541	0.6054		37.6		39886	16105		1.27369	0.321225	9.04697e-05	0.0142025	0.0442137	0.033281	2.3428	2.31225	-0.128206
Mirounga_angustirostris_(Elephant_Seal)	Mammalia	6.05728	2.41162	0.412785	0.5744		35		76189	8920		1.26295	0.295006	2.24578e-05	0.0125666	0.0425978	0.004559	2.42344	2.44888	0.0981142
Canis_lupus_(Wolf_and_Domestic_Dog)	Mammalia	7.53782	3.29667	0.415825	0.612		38.4		14840767	57	0.01443	1.27041	0.306419	0.000211736	0.0134615	0.0439318	0.148364	2.23135	2.20178	-0.123937
Felis_catus_(Domestic_Cat)	Mammalia	7.29891	1.97772	0.415278	0.584		38.6		41915695	19	0.0275	1.2586	0.345627	0.00015809	0.0149013	0.0431139	0.108322	2.37662	2.3769	0.00110742
Puma_concolor_(Cougar)	Mammalia	6.87169	1	0.416298	0.6146		37.6		27187	24311	0.0104	1.26356	0.327659	6.10902e-05	0.0141914	0.0433115	0.044219	2.44509	2.44628	0.00474218
Manis_javanica_(Malayan_Pangolin)	Mammalia	7.30691	2	0.416687			32.3		83964	7689		1.32682	0.243386	0.000173943	0.0105647	0.043407	0.112588	2.41304	2.40481	-0.0333519
Ambystoma_mexicanum_(Axolotl)	Amphibia	7.58561	0.477121	0.437854	0.8063		20		217996	35415		1.17681	0.458956	1.57697e-05	0.0219973	0.047929	0.012451	1.45903	1.44389	-0.0620157
Labeo_rohita_(Carp)	Osteichthyes	6.35012	1	0.369198	0.8382		25		522833	548	0.015	1.40611	0.541088	1.74583e-05	0.0184385	0.0340767	0.008394	1.72105	1.75781	0.139603
Danio_rerio_(Zebrafish)	Osteichthyes	6.78782	0.477121	0.356317	0.7734	0.91	27	0.009	1073451			1.39817	0.459815	0.000135087	0.0145552	0.0316544	0.031798	1.3829	1.37666	-0.0251973
Gouania_(Clingfish)	Osteichthyes	7.23742	1.76343	0.385145			19.3		1838341	132		1.31413	0.516778	0.000115065	0.0191642	0.0370841	0.076644	1.60807	1.61205	0.0157984
Oryzias_latipes_(Medaka)	Osteichthyes	6.57476	1.38021	0.410504			19					1.35585	0.563849	8.48118e-05	0.0237541	0.0421284	0.032812	1.35785	1.31861	-0.167182
Oreochromis_niloticus_(Tilapia)	Osteichthyes	6.63043	2.44716	0.403726	0.7827		18		2923640	96	0.014	1.45942	0.432443	8.5813e-05	0.0176215	0.0407488	0.029184	2.01198	2.00574	-0.0252131
Sarotherodon_galilaeus_sanagaensis_(Mango_Tilapia)	Osteichthyes	7.13477	1.17609	0.400867	0.7827		9		29493	6912		1.46348	0.411083	0.000162125	0.0165147	0.0401735	0.065648	1.62332	1.60044	-0.0948494
Haplochromini_(Cichlid)	Osteichthyes	7.20763	1.61278	0.400867	0.7827		26		29493	6912	0.014	1.46348	0.411083	0.000186183	0.0165147	0.0401735	0.076968	1.59865	1.59595	-0.0108659
Seriola_dumerili_(Greater_Amberjack)	Osteichthyes	6.94944	1.30103	0.400877	0.75867		27.1		249509	771	0.0138	1.46851	0.401027	0.000108016	0.0163568	0.0407874	0.054018	2.07526	2.07241	-0.011474
Perca_fluviatilis_(Perch)	Osteichthyes	5.85778	1.50515	0.40307	0.75867		16		4197643	57	0.0138	1.31427	0.514804	2.43552e-05	0.0209095	0.0406164	0.002928	1.62977	1.60177	-0.117035
Sander_lucioperca_(Pikeperch)	Osteichthyes	5.95047	2.57287	0.405952	0.75867		12		6663498	39	0.0138	1.35312	0.51845	2.42669e-05	0.0213597	0.0411992	0.005211	1.78401	1.76144	-0.0935024
Larimichthys_polyactis_(Yellow_Croaker)	Osteichthyes	5.88449	2.20412	0.411331			16.7					1.437	0.484102	3.84835e-05	0.0204767	0.0422983	0.005256	1.93849	2.00569	0.245323
Salmo_salar_(Salmon)	Osteichthyes	6.94313	1.92428	0.428779	0.8382	0.89	6.2		57618	9869	0.015	1.34552	0.425907	3.559e-05	0.0195758	0.0459627	0.013299	1.72954	1.70754	-0.09106
Salmo_trutta_(Brown_Trout)	Osteichthyes	6.93511	2.14613	0.429029	0.7657		21		1703178	294		1.29784	0.421128	1.70917e-05	0.0193788	0.0460165	0.01495	1.65237	1.63351	-0.0776761
Oncorhynchus_nerka_(Sockeye_Salmon)	Osteichthyes	6.85739	2.27646	0.417873	0.802		4.2		330763	1229		1.21201	0.497425	4.44279e-05	0.0217148	0.0436543	0.031728	1.42975	1.42331	-0.0260578
Strongylocentrotus_purpuratus_(Sea_Urchin)	Echinodermata	7.49276	0.954243	0.366621	0.4002				2052140	139		1.01695	0.762958	0.0001617	0.0256375	0.0336028	0.061581	0.59618	0.611882	0.0613757
Saccharomyces_cerevisiae_(Yeast)	Fungia	5.7896	3.00475	0.35631	0.1				924431	6	0.0111	1.00425	0.986347	0.0037948	0.0313059	0.0317392	0.235948	0.154393	0.135125	-0.0794035
Saccharomyces_paradoxus_(Wild_Yeast)	Fungia	5.63896	1.95904	0.390934	0							1.03039	0.856287	0.00129619	0.0327164	0.0382073	0.071983	0.468903	0.438445	-0.127835
Aspergillus_flavus	Fungia	5.82703	1.90309	0.445575					2397812	6		1.02704	0.859818	0.000487046	0.0426765	0.0496343	0.04182	0.27146	0.266097	-0.0216343
